# Identification of Obelisk-like covalently closed circular RNA replicon in hot springs by double-stranded RNA sequencing and expansion of the diversity of the Obelisk superfamily

**DOI:** 10.1101/2025.09.03.673927

**Authors:** Syun-ichi Urayama, Akihito Fukudome, Pascal Mutz, Yosuke Matsushita, Yoshihiro Takaki, Yosuke Nishimura, Sofia Medvedeva, Mart Krupovic, Eugene V. Koonin, Takuro Nunoura

## Abstract

Extensive metatranscriptome mining has recently vastly expanded the range of covalently closed circular (ccc) RNA replicons. A notable group of such replicons are Obelisks, cccRNAs of about 1 kilobase (kb) encoding a protein with a unique fold, Oblin-1, and detected in a broad variety of metatranscriptomes, in particular, those from the human gastrointestinal tract. We adopted Fragmented and primer-Ligated DsRNA Sequencing (FLDS) method to selectively sequence double-stranded (ds) RNAs, the replicative intermediates of RNA replicons, and to identify cccRNAs among the resulting sequences. From these data, we selected cccRNAs with predicted extensive intramolecular base-pairing, a hallmark of viroid-like elements. ch We employed FLDS to explore metatranscriptomes from acidic hot springs in Japan and discovered a distinct family of Obelisks probably associated with thermoacidophilic bacteria (Hot spring Obelisks, HsObs). The proteins encoded by HsObs, HsOblins, show no significant sequence similarity to previously identified Oblin-1 proteins, but are predicted to adopt a closely similar structure. A comprehensive search of metagenomes for Oblin-1 and HsOblin homologs substantially expanded this family of Obelisk-encoded proteins revealing several distinct subfamilies that share the same core fold. A cccRNA encoding an HsOblin homolog was also detected in a Yellowstone hot spring metatranscriptome. Apart from Oblin-1, some subfamilies of Obelisks were predicted to encode additional small proteins with simple alpha-helical folds.
