## Supplemental Table 2 for "Identification of Obelisk-like covalently closed circular RNA replicon in hot springs by double-stranded RNA sequencing and expansion of the diversity of the Obelisk superfamily"

### Sheet: Sheet2
Run	spots	bases	spots_with_mates	avgLength	Experiment	LibraryName	LibraryStrategy	LibrarySelection	LibrarySource	LibraryLayout	Platform	Model	SRAStudy	BioProject	ScientificName	SampleName
SRR29604940	65225851	19698207002	65225851	302	SRX25111103	HXACG	RNA-Seq	RT-PCR	METATRANSCRIPTOMIC	PAIRED	ILLUMINA	Illumina NovaSeq 6000	SRP516427	PRJNA1128205	hot springs metagenome	Gp0594968
SRR29604941	174555883	52715876666	174555883	302	SRX25111102	NAWHZ	RNA-Seq	RT-PCR	METATRANSCRIPTOMIC	PAIRED	ILLUMINA	Illumina NovaSeq 6000	SRP516427	PRJNA1128205	hot springs metagenome	Gp0594968
SRR29604915	59043375	17831099250	59043375	302	SRX25111078	HXACH	RNA-Seq	RT-PCR	METATRANSCRIPTOMIC	PAIRED	ILLUMINA	Illumina NovaSeq 6000	SRP516424	PRJNA1128206	hot springs metagenome	Gp0594969
SRR29604916	171143177	51685239454	171143177	302	SRX25111077	NAWNA	RNA-Seq	RT-PCR	METATRANSCRIPTOMIC	PAIRED	ILLUMINA	Illumina NovaSeq 6000	SRP516424	PRJNA1128206	hot springs metagenome	Gp0594969
SRR29604929	153799424	46447426048	153799424	302	SRX25111092	NAWNB	RNA-Seq	RT-PCR	METATRANSCRIPTOMIC	PAIRED	ILLUMINA	Illumina NovaSeq 6000	SRP516425	PRJNA1128207	hot springs metagenome	Gp0594970
SRR29604930	78961816	23846468432	78961816	302	SRX25111091	HXACN	RNA-Seq	RT-PCR	METATRANSCRIPTOMIC	PAIRED	ILLUMINA	Illumina NovaSeq 6000	SRP516425	PRJNA1128207	hot springs metagenome	Gp0594970
SRR29605750	214181848	64682918096	214181848	302	SRX25111913	NAWNC	RNA-Seq	RT-PCR	METATRANSCRIPTOMIC	PAIRED	ILLUMINA	Illumina NovaSeq 6000	SRP516446	PRJNA1128208	hot springs metagenome	Gp0594971
SRR29605751	80505716	24312726232	80505716	302	SRX25111912	HXACO	RNA-Seq	RT-PCR	METATRANSCRIPTOMIC	PAIRED	ILLUMINA	Illumina NovaSeq 6000	SRP516446	PRJNA1128208	hot springs metagenome	Gp0594971
SRR29605739	215620033	65117249966	215620033	302	SRX25111902	NAWNG	RNA-Seq	RT-PCR	METATRANSCRIPTOMIC	PAIRED	ILLUMINA	Illumina NovaSeq 6000	SRP516440	PRJNA1128209	hot springs metagenome	Gp0594972
SRR29605740	81332369	24562375438	81332369	302	SRX25111901	HXACP	RNA-Seq	RT-PCR	METATRANSCRIPTOMIC	PAIRED	ILLUMINA	Illumina NovaSeq 6000	SRP516440	PRJNA1128209	hot springs metagenome	Gp0594972
SRR29605725	87304503	26365959906	87304503	302	SRX25111888	HXACS	RNA-Seq	RT-PCR	METATRANSCRIPTOMIC	PAIRED	ILLUMINA	Illumina NovaSeq 6000	SRP516431	PRJNA1128210	hot springs metagenome	Gp0594973
SRR29605726	34649544	10464162288	34649544	302	SRX25111887	NAWCP	RNA-Seq	RT-PCR	METATRANSCRIPTOMIC	PAIRED	ILLUMINA	Illumina NovaSeq 6000	SRP516431	PRJNA1128210	hot springs metagenome	Gp0594973
SRR29605741	158581161	47891510622	158581161	302	SRX25111904	NAWNH	RNA-Seq	RT-PCR	METATRANSCRIPTOMIC	PAIRED	ILLUMINA	Illumina NovaSeq 6000	SRP516441	PRJNA1128211	hot springs metagenome	Gp0594974
SRR29605742	82807502	25007865604	82807502	302	SRX25111903	HXACT	RNA-Seq	RT-PCR	METATRANSCRIPTOMIC	PAIRED	ILLUMINA	Illumina NovaSeq 6000	SRP516441	PRJNA1128211	hot springs metagenome	Gp0594974
SRR29605732	77746246	23479366292	77746246	302	SRX25111895	HXAHX	RNA-Seq	RT-PCR	METATRANSCRIPTOMIC	PAIRED	ILLUMINA	Illumina NovaSeq 6000	SRP516436	PRJNA1128212	hot springs metagenome	Gp0594975
SRR29605733	76435433	23083500766	76435433	302	SRX25111894	HWCTG	RNA-Seq	RT-PCR	METATRANSCRIPTOMIC	PAIRED	ILLUMINA	Illumina NovaSeq 6000	SRP516436	PRJNA1128212	hot springs metagenome	Gp0594975
SRR29605730	24832014	7499268228	24832014	302	SRX25111893	NAWCS	RNA-Seq	RT-PCR	METATRANSCRIPTOMIC	PAIRED	ILLUMINA	Illumina NovaSeq 6000	SRP516435	PRJNA1128213	hot springs metagenome	Gp0594976
SRR29605731	62981741	19020485782	62981741	302	SRX25111892	HXACU	RNA-Seq	RT-PCR	METATRANSCRIPTOMIC	PAIRED	ILLUMINA	Illumina NovaSeq 6000	SRP516435	PRJNA1128213	hot springs metagenome	Gp0594976
SRR29605727	27658157	8352763414	27658157	302	SRX25111890	HWCTH	RNA-Seq	RT-PCR	METATRANSCRIPTOMIC	PAIRED	ILLUMINA	Illumina NovaSeq 6000	SRP516433	PRJNA1128214	hot springs metagenome	Gp0594977
SRR29605728	21624849	6530704398	21624849	302	SRX25111889	HXWZX	RNA-Seq	RT-PCR	METATRANSCRIPTOMIC	PAIRED	ILLUMINA	Illumina NovaSeq 6000	SRP516433	PRJNA1128214	hot springs metagenome	Gp0594977
SRR29605736	164509706	49681931212	164509706	302	SRX25111899	NAWNN	RNA-Seq	RT-PCR	METATRANSCRIPTOMIC	PAIRED	ILLUMINA	Illumina NovaSeq 6000	SRP516438	PRJNA1128215	hot springs metagenome	Gp0594978
SRR29605737	57100780	17244435560	57100780	302	SRX25111898	HXACW	RNA-Seq	RT-PCR	METATRANSCRIPTOMIC	PAIRED	ILLUMINA	Illumina NovaSeq 6000	SRP516438	PRJNA1128215	hot springs metagenome	Gp0594978
SRR29605734	159812052	48263239704	159812052	302	SRX25111897	NAWNO	RNA-Seq	RT-PCR	METATRANSCRIPTOMIC	PAIRED	ILLUMINA	Illumina NovaSeq 6000	SRP516437	PRJNA1128216	hot springs metagenome	Gp0594979
SRR29605735	62932242	19005537084	62932242	302	SRX25111896	HXACX	RNA-Seq	RT-PCR	METATRANSCRIPTOMIC	PAIRED	ILLUMINA	Illumina NovaSeq 6000	SRP516437	PRJNA1128216	hot springs metagenome	Gp0594979
SRR29605816	82578345	24938660190	82578345	302	SRX25111979	HXACY	RNA-Seq	RT-PCR	METATRANSCRIPTOMIC	PAIRED	ILLUMINA	Illumina NovaSeq 6000	SRP516448	PRJNA1128217	hot springs metagenome	Gp0594980
SRR29605817	201625649	60890945998	201625649	302	SRX25111978	NAWNP	RNA-Seq	RT-PCR	METATRANSCRIPTOMIC	PAIRED	ILLUMINA	Illumina NovaSeq 6000	SRP516448	PRJNA1128217	hot springs metagenome	Gp0594980
SRR29605848	82041476	24776525752	82041476	302	SRX25112011	HXACZ	RNA-Seq	RT-PCR	METATRANSCRIPTOMIC	PAIRED	ILLUMINA	Illumina NovaSeq 6000	SRP516449	PRJNA1128218	hot springs metagenome	Gp0594981
SRR29605849	184753129	55795444958	184753129	302	SRX25112010	NAWNS	RNA-Seq	RT-PCR	METATRANSCRIPTOMIC	PAIRED	ILLUMINA	Illumina NovaSeq 6000	SRP516449	PRJNA1128218	hot springs metagenome	Gp0594981
SRR29605745	152412976	46028718752	152412976	302	SRX25111908	NAWNT	RNA-Seq	RT-PCR	METATRANSCRIPTOMIC	PAIRED	ILLUMINA	Illumina NovaSeq 6000	SRP516443	PRJNA1128219	hot springs metagenome	Gp0594982
SRR29605746	81689212	24670142024	81689212	302	SRX25111907	HXAGA	RNA-Seq	RT-PCR	METATRANSCRIPTOMIC	PAIRED	ILLUMINA	Illumina NovaSeq 6000	SRP516443	PRJNA1128219	hot springs metagenome	Gp0594982
SRR29605748	164045843	49541844586	164045843	302	SRX25111911	NAWNU	RNA-Seq	RT-PCR	METATRANSCRIPTOMIC	PAIRED	ILLUMINA	Illumina NovaSeq 6000	SRP516445	PRJNA1128220	hot springs metagenome	Gp0594983
SRR29605749	63407354	19149020908	63407354	302	SRX25111910	HXAGB	RNA-Seq	RT-PCR	METATRANSCRIPTOMIC	PAIRED	ILLUMINA	Illumina NovaSeq 6000	SRP516445	PRJNA1128220	hot springs metagenome	Gp0594983
SRR29605814	157585881	47590936062	157585881	302	SRX25111977	NAWNW	RNA-Seq	RT-PCR	METATRANSCRIPTOMIC	PAIRED	ILLUMINA	Illumina NovaSeq 6000	SRP516447	PRJNA1128221	hot springs metagenome	Gp0594984
SRR29605815	69078153	20861602206	69078153	302	SRX25111976	NNTTU	RNA-Seq	RT-PCR	METATRANSCRIPTOMIC	PAIRED	ILLUMINA	Illumina NovaSeq 6000	SRP516447	PRJNA1128221	hot springs metagenome	Gp0594984
SRR29605853	41165560	12431999120	41165560	302	SRX25112016	NNTTW	RNA-Seq	RT-PCR	METATRANSCRIPTOMIC	PAIRED	ILLUMINA	Illumina NovaSeq 6000	SRP516452	PRJNA1128222	hot springs metagenome	Gp0594985
SRR29605854	141214283	42646713466	141214283	302	SRX25112015	NAWNX	RNA-Seq	RT-PCR	METATRANSCRIPTOMIC	PAIRED	ILLUMINA	Illumina NovaSeq 6000	SRP516452	PRJNA1128222	hot springs metagenome	Gp0594985
SRR29605743	40241063	12152801026	40241063	302	SRX25111906	NBNPG	RNA-Seq	RT-PCR	METATRANSCRIPTOMIC	PAIRED	ILLUMINA	Illumina NovaSeq 6000	SRP516442	PRJNA1128223	hot springs metagenome	Gp0594986
SRR29605744	52253301	15780496902	52253301	302	SRX25111905	NNTTX	RNA-Seq	RT-PCR	METATRANSCRIPTOMIC	PAIRED	ILLUMINA	Illumina NovaSeq 6000	SRP516442	PRJNA1128223	hot springs metagenome	Gp0594986
SRR29605859	98721918	29814019236	98721918	302	SRX25112022	NNTTY	RNA-Seq	RT-PCR	METATRANSCRIPTOMIC	PAIRED	ILLUMINA	Illumina NovaSeq 6000	SRP516454	PRJNA1128224	hot springs metagenome	Gp0594987
SRR29605860	180670323	54562437546	180670323	302	SRX25112021	NAWNY	RNA-Seq	RT-PCR	METATRANSCRIPTOMIC	PAIRED	ILLUMINA	Illumina NovaSeq 6000	SRP516454	PRJNA1128224	hot springs metagenome	Gp0594987
SRR29605850	63441809	19159426318	0	302	SRX25112013	HXWTY	RNA-Seq	RT-PCR	METATRANSCRIPTOMIC	PAIRED	ILLUMINA	Illumina NovaSeq 6000	SRP516450	PRJNA1128225	hot springs metagenome	Gp0594988
SRR29605851	122448746	36979521292	122448746	302	SRX25112012	NAWNZ	RNA-Seq	RT-PCR	METATRANSCRIPTOMIC	PAIRED	ILLUMINA	Illumina NovaSeq 6000	SRP516450	PRJNA1128225	hot springs metagenome	Gp0594988
SRR29605867	183823015	55514550530	183823015	302	SRX25112030	NAWOA	RNA-Seq	RT-PCR	METATRANSCRIPTOMIC	PAIRED	ILLUMINA	Illumina NovaSeq 6000	SRP516458	PRJNA1128226	hot springs metagenome	Gp0594989
SRR29605868	87809324	26518415848	87809324	302	SRX25112029	HXAGP	RNA-Seq	RT-PCR	METATRANSCRIPTOMIC	PAIRED	ILLUMINA	Illumina NovaSeq 6000	SRP516458	PRJNA1128226	hot springs metagenome	Gp0594989
SRR29605863	75492746	22798809292	75492746	302	SRX25112026	HXAGT	RNA-Seq	RT-PCR	METATRANSCRIPTOMIC	PAIRED	ILLUMINA	Illumina NovaSeq 6000	SRP516456	PRJNA1128227	hot springs metagenome	Gp0594991
SRR29605864	156285213	47198134326	0	302	SRX25112025	NAWOB	RNA-Seq	RT-PCR	METATRANSCRIPTOMIC	PAIRED	ILLUMINA	Illumina NovaSeq 6000	SRP516456	PRJNA1128227	hot springs metagenome	Gp0594991
SRR29605857	81212281	24526108862	81212281	302	SRX25112020	HXWTZ	RNA-Seq	RT-PCR	METATRANSCRIPTOMIC	PAIRED	ILLUMINA	Illumina NovaSeq 6000	SRP516453	PRJNA1128228	hot springs metagenome	Gp0594992
SRR29605858	109317886	33014001572	109317886	302	SRX25112019	NAWOC	RNA-Seq	RT-PCR	METATRANSCRIPTOMIC	PAIRED	ILLUMINA	Illumina NovaSeq 6000	SRP516453	PRJNA1128228	hot springs metagenome	Gp0594992
SRR29605865	68200166	20596450132	68200166	302	SRX25112028	NAWOG	RNA-Seq	RT-PCR	METATRANSCRIPTOMIC	PAIRED	ILLUMINA	Illumina NovaSeq 6000	SRP516457	PRJNA1128229	hot springs metagenome	Gp0594993
SRR29605866	119343340	36041688680	119343340	302	SRX25112027	HXWUA	RNA-Seq	RT-PCR	METATRANSCRIPTOMIC	PAIRED	ILLUMINA	Illumina NovaSeq 6000	SRP516457	PRJNA1128229	hot springs metagenome	Gp0594993
SRR29605861	81780731	24697780762	81780731	302	SRX25112024	NBNPH	RNA-Seq	RT-PCR	METATRANSCRIPTOMIC	PAIRED	ILLUMINA	Illumina NovaSeq 6000	SRP516455	PRJNA1128230	hot springs metagenome	Gp0594994
SRR29605862	66194364	19990697928	66194364	302	SRX25112023	HXAGX	RNA-Seq	RT-PCR	METATRANSCRIPTOMIC	PAIRED	ILLUMINA	Illumina NovaSeq 6000	SRP516455	PRJNA1128230	hot springs metagenome	Gp0594994
SRR29605874	94681882	28593928364	94681882	302	SRX25112037	NAWOH	RNA-Seq	RT-PCR	METATRANSCRIPTOMIC	PAIRED	ILLUMINA	Illumina NovaSeq 6000	SRP516459	PRJNA1128231	hot springs metagenome	Gp0594995
SRR29605875	79801505	24100054510	79801505	302	SRX25112036	HXAGY	RNA-Seq	RT-PCR	METATRANSCRIPTOMIC	PAIRED	ILLUMINA	Illumina NovaSeq 6000	SRP516459	PRJNA1128231	hot springs metagenome	Gp0594995
SRR29605876	123277563	37229824026	123277563	302	SRX25112039	NAWON	RNA-Seq	RT-PCR	METATRANSCRIPTOMIC	PAIRED	ILLUMINA	Illumina NovaSeq 6000	SRP516460	PRJNA1128232	hot springs metagenome	Gp0594996
SRR29605877	87392252	26392460104	87392252	302	SRX25112038	NNTTZ	RNA-Seq	RT-PCR	METATRANSCRIPTOMIC	PAIRED	ILLUMINA	Illumina NovaSeq 6000	SRP516460	PRJNA1128232	hot springs metagenome	Gp0594996
SRR29605901	99969276	30190721352	99969276	302	SRX25112064	NAWOO	RNA-Seq	RT-PCR	METATRANSCRIPTOMIC	PAIRED	ILLUMINA	Illumina NovaSeq 6000	SRP516461	PRJNA1128233	hot springs metagenome	Gp0594997
SRR29605902	62665829	18925080358	62665829	302	SRX25112063	NNTUA	RNA-Seq	RT-PCR	METATRANSCRIPTOMIC	PAIRED	ILLUMINA	Illumina NovaSeq 6000	SRP516461	PRJNA1128233	hot springs metagenome	Gp0594997
SRR29605903	76309205	23045379910	76309205	302	SRX25112066	HXAHB	RNA-Seq	RT-PCR	METATRANSCRIPTOMIC	PAIRED	ILLUMINA	Illumina NovaSeq 6000	SRP516462	PRJNA1128234	hot springs metagenome	Gp0594998
SRR29605904	75308557	22743184214	75308557	302	SRX25112065	NAWOP	RNA-Seq	RT-PCR	METATRANSCRIPTOMIC	PAIRED	ILLUMINA	Illumina NovaSeq 6000	SRP516462	PRJNA1128234	hot springs metagenome	Gp0594998
SRR21619496	52907664	15872299200	52907664	300	SRX17620362	202101_JZ-2	RNA-Seq	RANDOM	METATRANSCRIPTOMIC	PAIRED	ILLUMINA	Illumina HiSeq 4000	SRP305567	PRJNA544494	hot springs metagenome	2021-JZ-2
SRR13719296	48321640	14593135280	48321640	302	SRX10107877	GYSWP	RNA-Seq	other	METATRANSCRIPTOMIC	PAIRED	ILLUMINA	Illumina NovaSeq 6000	SRP306587	PRJNA697290	hot springs metagenome	Gp0502388
SRR13723917	22166962	6694422524	22166962	302	SRX10112323	GYSWO	RNA-Seq	other	METATRANSCRIPTOMIC	PAIRED	ILLUMINA	Illumina NovaSeq 6000	SRP306719	PRJNA697291	hot springs metagenome	Gp0502389
SRR13724283	39348261	11883174822	39348261	302	SRX10112689	GYSWN	RNA-Seq	other	METATRANSCRIPTOMIC	PAIRED	ILLUMINA	Illumina NovaSeq 6000	SRP306733	PRJNA697292	hot springs metagenome	Gp0502390
SRR13724754	31757171	9590665642	31757171	302	SRX10112835	GYSWH	RNA-Seq	other	METATRANSCRIPTOMIC	PAIRED	ILLUMINA	Illumina NovaSeq 6000	SRP306747	PRJNA697293	hot springs metagenome	Gp0502391
SRR13755575	36945409	11157513518	36945409	302	SRX10142346	GYSWG	RNA-Seq	other	METATRANSCRIPTOMIC	PAIRED	ILLUMINA	Illumina NovaSeq 6000	SRP307253	PRJNA697294	hot springs metagenome	Gp0502394
SRR18697447	25087736	7576496272	25087736	302	SRX14798414	GYSWC	RNA-Seq	RT-PCR	METATRANSCRIPTOMIC	PAIRED	ILLUMINA	Illumina NovaSeq 6000	SRP368985	PRJNA697295	hot springs metagenome	Gp0502396
SRR19753447	77035	36012136	77031	467	SRX15798265	Hamazui	CLONEEND	PCR	TRANSCRIPTOMIC	PAIRED	ILLUMINA	Illumina HiSeq 2500	SRP382691	PRJNA850157	hot springs metagenome	Hmz_16S rRNA
SRR27732999	19546212	5863863600	19546212	300	SRX23398545	2024012601	RNA-Seq	PCR	METATRANSCRIPTOMIC	PAIRED	ILLUMINA	HiSeq X Ten	SRP485978	PRJNA973840	hot springs metagenome	JZ-2_202101_enrichment
SRR23814680	147460499	44238149700	147460499	300	SRX19636673	KP11	RNA-Seq	RANDOM	METATRANSCRIPTOMIC	PAIRED	ILLUMINA	Illumina NovaSeq 6000	SRP426694	PRJNA916841	hot springs metagenome	KP11
SRR23814681	135932528	40779758400	0	300	SRX19636672	KP8	RNA-Seq	RANDOM	METATRANSCRIPTOMIC	PAIRED	ILLUMINA	Illumina NovaSeq 6000	SRP426694	PRJNA916841	hot springs metagenome	KP8
SRR27504998	18881945	5204801724	18881945	275	SRX23175802	5B RNA	RNA-Seq	RANDOM	METATRANSCRIPTOMIC	PAIRED	ILLUMINA	Illumina NovaSeq 6000	SRP482986	PRJNA1014417	hot springs metagenome	LCB24 5B RNA
SRR27504997	23271082	6473752353	23271082	278	SRX23175803	5E RNA	RNA-Seq	RANDOM	METATRANSCRIPTOMIC	PAIRED	ILLUMINA	Illumina NovaSeq 6000	SRP482986	PRJNA1014417	hot springs metagenome	LCB24 5E RNA
SRR27504996	21305650	5888100237	21305650	276	SRX23175804	5F RNA	RNA-Seq	RANDOM	METATRANSCRIPTOMIC	PAIRED	ILLUMINA	Illumina NovaSeq 6000	SRP482986	PRJNA1014417	hot springs metagenome	LCB24 5F RNA
SRR27504995	19726244	5387919696	19726244	273	SRX23175805	6A RNA	RNA-Seq	RANDOM	METATRANSCRIPTOMIC	PAIRED	ILLUMINA	Illumina NovaSeq 6000	SRP482986	PRJNA1014417	hot springs metagenome	LCB24 6A RNA
SRR27504994	22807765	6278400097	22807765	275	SRX23175806	6B RNA	RNA-Seq	RANDOM	METATRANSCRIPTOMIC	PAIRED	ILLUMINA	Illumina NovaSeq 6000	SRP482986	PRJNA1014417	hot springs metagenome	LCB24 6B RNA
SRR27504993	21655785	5965684128	21655785	275	SRX23175807	6D RNA	RNA-Seq	RANDOM	METATRANSCRIPTOMIC	PAIRED	ILLUMINA	Illumina NovaSeq 6000	SRP482986	PRJNA1014417	hot springs metagenome	LCB24 6D RNA
DRR460909	930952	560433104	930952	602	DRX445168	Hayashida_H4_FLDS	RNA-Seq	cDNA	VIRAL RNA	PAIRED	ILLUMINA	Illumina MiSeq	DRP010784	PRJDB15721	hot springs metagenome	SAMD00597808
DRR460920	68766	41397132	68766	602	DRX445179	Hayashida_H4_ssRNA	ssRNA-seq	cDNA_randomPriming	METATRANSCRIPTOMIC	PAIRED	ILLUMINA	Illumina MiSeq	DRP010784	PRJDB15721	hot springs metagenome	SAMD00597808
DRR460910	1009144	607504688	1009144	602	DRX445169	Hayashida_H5_FLDS	RNA-Seq	cDNA	VIRAL RNA	PAIRED	ILLUMINA	Illumina MiSeq	DRP010784	PRJDB15721	hot springs metagenome	SAMD00597809
DRR460921	57932	34875064	57932	602	DRX445180	Hayashida_H5_ssRNA	ssRNA-seq	cDNA_randomPriming	METATRANSCRIPTOMIC	PAIRED	ILLUMINA	Illumina MiSeq	DRP010784	PRJDB15721	hot springs metagenome	SAMD00597809
DRR460911	1276072	768195344	1276072	602	DRX445170	Tearai_1_FLDS	RNA-Seq	cDNA	VIRAL RNA	PAIRED	ILLUMINA	Illumina MiSeq	DRP010784	PRJDB15721	hot springs metagenome	SAMD00597810
DRR460922	77818	46846436	77818	602	DRX445181	Tearai_1_ssRNA	ssRNA-seq	cDNA_randomPriming	METATRANSCRIPTOMIC	PAIRED	ILLUMINA	Illumina MiSeq	DRP010784	PRJDB15721	hot springs metagenome	SAMD00597810
DRR460923	26373	15876546	26373	602	DRX445182	Tearai_2_ssRNA	ssRNA-seq	cDNA_randomPriming	METATRANSCRIPTOMIC	PAIRED	ILLUMINA	Illumina MiSeq	DRP010784	PRJDB15721	hot springs metagenome	SAMD00597811
DRR460912	1069831	644038262	1069831	602	DRX445171	Tearai_2_FLDS	RNA-Seq	cDNA	VIRAL RNA	PAIRED	ILLUMINA	Illumina MiSeq	DRP010784	PRJDB15721	hot springs metagenome	SAMD00597811
DRR460913	1203878	724734556	1203878	602	DRX445172	Tearai_3_FLDS	RNA-Seq	cDNA	VIRAL RNA	PAIRED	ILLUMINA	Illumina MiSeq	DRP010784	PRJDB15721	hot springs metagenome	SAMD00597812
DRR460924	56252	33863704	56252	602	DRX445183	Tearai_3_ssRNA	ssRNA-seq	cDNA_randomPriming	METATRANSCRIPTOMIC	PAIRED	ILLUMINA	Illumina MiSeq	DRP010784	PRJDB15721	hot springs metagenome	SAMD00597812
DRR460914	1433410	862912820	1433410	602	DRX445173	Tearai_4_FLDS	RNA-Seq	cDNA	VIRAL RNA	PAIRED	ILLUMINA	Illumina MiSeq	DRP010784	PRJDB15721	hot springs metagenome	SAMD00597813
DRR460925	71737	43185674	71737	602	DRX445184	Tearai_4_ssRNA	ssRNA-seq	cDNA_randomPriming	METATRANSCRIPTOMIC	PAIRED	ILLUMINA	Illumina MiSeq	DRP010784	PRJDB15721	hot springs metagenome	SAMD00597813
DRR460915	1168048	703164896	1168048	602	DRX445174	Yunoike_66_FLDS	RNA-Seq	cDNA	VIRAL RNA	PAIRED	ILLUMINA	Illumina MiSeq	DRP010784	PRJDB15721	hot springs metagenome	SAMD00597814
DRR460926	100556	60534712	100556	602	DRX445185	Yunoike_66_ssRNA	ssRNA-seq	cDNA_randomPriming	METATRANSCRIPTOMIC	PAIRED	ILLUMINA	Illumina MiSeq	DRP010784	PRJDB15721	hot springs metagenome	SAMD00597814
DRR460927	100547	60529294	100547	602	DRX445186	Yunoike_80_ssRNA	ssRNA-seq	cDNA_randomPriming	METATRANSCRIPTOMIC	PAIRED	ILLUMINA	Illumina MiSeq	DRP010784	PRJDB15721	hot springs metagenome	SAMD00597815
DRR460916	1059410	637764820	1059410	602	DRX445175	Yunoike_80_FLDS	RNA-Seq	cDNA	VIRAL RNA	PAIRED	ILLUMINA	Illumina MiSeq	DRP010784	PRJDB15721	hot springs metagenome	SAMD00597815
DRR460928	44189	26601778	44189	602	DRX445187	Yunoike_86_ssRNA	ssRNA-seq	cDNA_randomPriming	METATRANSCRIPTOMIC	PAIRED	ILLUMINA	Illumina MiSeq	DRP010784	PRJDB15721	hot springs metagenome	SAMD00597816
DRR460917	1043072	627929344	1043072	602	DRX445176	Yunoike_86_FLDS	RNA-Seq	cDNA	VIRAL RNA	PAIRED	ILLUMINA	Illumina MiSeq	DRP010784	PRJDB15721	hot springs metagenome	SAMD00597816
DRR460929	89726	54015052	89726	602	DRX445188	Oito_ssRNA	ssRNA-seq	cDNA_randomPriming	METATRANSCRIPTOMIC	PAIRED	ILLUMINA	Illumina MiSeq	DRP010784	PRJDB15721	hot springs metagenome	SAMD00597817
DRR460918	236876	142599352	236876	602	DRX445177	Oito_FLDS	RNA-Seq	cDNA	VIRAL RNA	PAIRED	ILLUMINA	Illumina MiSeq	DRP010784	PRJDB15721	hot springs metagenome	SAMD00597817
DRR460930	142279	85651958	142279	602	DRX445189	Obama_ssRNA	ssRNA-seq	cDNA_randomPriming	METATRANSCRIPTOMIC	PAIRED	ILLUMINA	Illumina MiSeq	DRP010784	PRJDB15721	hot springs metagenome	SAMD00597818
DRR460919	286638	172556076	286638	602	DRX445178	Obama_FLDS	RNA-Seq	cDNA	VIRAL RNA	PAIRED	ILLUMINA	Illumina MiSeq	DRP010784	PRJDB15721	hot springs metagenome	SAMD00597818
SRR28530379	38393700	11594897400	38393700	302	SRX24131186	TC202112_7_RNA	WGS	RANDOM	METATRANSCRIPTOMIC	PAIRED	ILLUMINA	Illumina NovaSeq 6000	SRP499315	PRJNA1095168	hot springs metagenome	TC202112_7_RNA
SRR28530378	45164588	13639705576	45164588	302	SRX24131187	TC202112_8_RNA	WGS	RANDOM	METATRANSCRIPTOMIC	PAIRED	ILLUMINA	Illumina NovaSeq 6000	SRP499315	PRJNA1095168	hot springs metagenome	TC202112_8_RNA
SRR10538327	41499015	12449704500	41499015	300	SRX7222132	UV-B3	RNA-Seq	PCR	TRANSCRIPTOMIC	PAIRED	ILLUMINA	Illumina HiSeq 4000	SRP233339	PRJNA592018	hot springs metagenome	150825IHSSTS-B
SRR10095339	26191559	3941645839	26191559	150	SRX6827594	EPS_DHP_168_01	WGS	Reduced Representation	METATRANSCRIPTOMIC	PAIRED	ILLUMINA	NextSeq 550	SRP221252	PRJNA564648	hot springs metagenome	EPS_DHP_168_01
SRR10095359	20406198	3069216175	20406198	150	SRX6827574	EPS_EMWL_168_02	WGS	Reduced Representation	METATRANSCRIPTOMIC	PAIRED	ILLUMINA	NextSeq 550	SRP221252	PRJNA564648	hot springs metagenome	EPS_EMWL_168_02
SRR10095358	15929088	2394990180	15929088	150	SRX6827575	EPS_EMWL_168_03	WGS	Reduced Representation	METATRANSCRIPTOMIC	PAIRED	ILLUMINA	NextSeq 550	SRP221252	PRJNA564648	hot springs metagenome	EPS_EMWL_168_03
SRR10095357	63533906	9571195892	63533906	150	SRX6827576	EPS_EMWL_48_01	WGS	Reduced Representation	METATRANSCRIPTOMIC	PAIRED	ILLUMINA	NextSeq 550	SRP221252	PRJNA564648	hot springs metagenome	EPS_EMWL_48_01
SRR10095356	50517391	7613445780	50517391	150	SRX6827577	EPS_EMWL_48_02	WGS	Reduced Representation	METATRANSCRIPTOMIC	PAIRED	ILLUMINA	NextSeq 550	SRP221252	PRJNA564648	hot springs metagenome	EPS_EMWL_48_02
SRR10095355	7169526	1080528095	7169526	150	SRX6827578	EPS_EMWL_48_03	WGS	Reduced Representation	METATRANSCRIPTOMIC	PAIRED	ILLUMINA	NextSeq 550	SRP221252	PRJNA564648	hot springs metagenome	EPS_EMWL_48_03
SRR10095354	66404560	9983276695	66404560	150	SRX6827579	EPS_EMWL_96_01	WGS	Reduced Representation	METATRANSCRIPTOMIC	PAIRED	ILLUMINA	NextSeq 550	SRP221252	PRJNA564648	hot springs metagenome	EPS_EMWL_96_01
SRR10095353	25819707	3877919224	25819707	150	SRX6827580	EPS_EMWL_96_02	WGS	Reduced Representation	METATRANSCRIPTOMIC	PAIRED	ILLUMINA	NextSeq 550	SRP221252	PRJNA564648	hot springs metagenome	EPS_EMWL_96_02
SRR10095352	3866445	581388200	3866445	150	SRX6827581	EPS_EMWL_96_03	WGS	Reduced Representation	METATRANSCRIPTOMIC	PAIRED	ILLUMINA	NextSeq 550	SRP221252	PRJNA564648	hot springs metagenome	EPS_EMWL_96_03
SRR10095350	65800489	9907878266	65800489	150	SRX6827583	EPS_NC_96_01	WGS	Reduced Representation	METATRANSCRIPTOMIC	PAIRED	ILLUMINA	NextSeq 550	SRP221252	PRJNA564648	hot springs metagenome	EPS_NC_96_01
SRR10095349	108418870	16339697296	108418870	150	SRX6827584	EPS_NC_96_02	WGS	Reduced Representation	METATRANSCRIPTOMIC	PAIRED	ILLUMINA	NextSeq 550	SRP221252	PRJNA564648	hot springs metagenome	EPS_NC_96_02
SRR10095348	67685002	10193554649	67685002	150	SRX6827585	EPS_NC_96_03_S3	WGS	Reduced Representation	METATRANSCRIPTOMIC	PAIRED	ILLUMINA	NextSeq 550	SRP221252	PRJNA564648	hot springs metagenome	EPS_NC_96_03_S3
SRR10095347	60700142	9138642309	60700142	150	SRX6827586	EPS_VAN_24_01	WGS	Reduced Representation	METATRANSCRIPTOMIC	PAIRED	ILLUMINA	NextSeq 550	SRP221252	PRJNA564648	hot springs metagenome	EPS_VAN_24_01
SRR10095346	97409915	14674894571	97409915	150	SRX6827587	EPS_VAN_24_02	WGS	Reduced Representation	METATRANSCRIPTOMIC	PAIRED	ILLUMINA	NextSeq 550	SRP221252	PRJNA564648	hot springs metagenome	EPS_VAN_24_02
SRR10095345	114355547	17228386525	114355547	150	SRX6827588	EPS_VAN_24_03	WGS	Reduced Representation	METATRANSCRIPTOMIC	PAIRED	ILLUMINA	NextSeq 550	SRP221252	PRJNA564648	hot springs metagenome	EPS_VAN_24_03
SRR11679973	122924794	37123287788	122924794	302	SRX8240881	GHONU	RNA-Seq	RT-PCR	METATRANSCRIPTOMIC	PAIRED	ILLUMINA	Illumina NovaSeq 6000	SRP259901	PRJNA621571	hot springs metagenome	Gp0397525
SRR11679974	3310739	999843178	3310739	302	SRX8240880	GHONU	RNA-Seq	RT-PCR	METATRANSCRIPTOMIC	PAIRED	ILLUMINA	Illumina NovaSeq 6000	SRP259901	PRJNA621571	hot springs metagenome	Gp0397525
SRR11680807	52414926	15829307652	52414926	302	SRX8241667	GHONW	RNA-Seq	RT-PCR	METATRANSCRIPTOMIC	PAIRED	ILLUMINA	Illumina NovaSeq 6000	SRP259948	PRJNA621572	hot springs metagenome	Gp0397526
SRR11682243	76344941	23056172182	76344941	302	SRX8243099	GOHZC	RNA-Seq	RT-PCR	METATRANSCRIPTOMIC	PAIRED	ILLUMINA	Illumina NovaSeq 6000	SRP259967	PRJNA622232	hot springs metagenome	Gp0397527
SRR11685468	155781882	47046128364	155781882	302	SRX8246221	GHONY	RNA-Seq	RT-PCR	METATRANSCRIPTOMIC	PAIRED	ILLUMINA	Illumina NovaSeq 6000	SRP260043	PRJNA621573	hot springs metagenome	Gp0397528
SRR11682242	71619121	21628974542	71619121	302	SRX8243098	GOHZG	RNA-Seq	RT-PCR	METATRANSCRIPTOMIC	PAIRED	ILLUMINA	Illumina NovaSeq 6000	SRP259966	PRJNA621574	hot springs metagenome	Gp0397529
SRR11687718	87915518	26550486436	87915518	302	SRX8248397	GOHZH	RNA-Seq	RT-PCR	METATRANSCRIPTOMIC	PAIRED	ILLUMINA	Illumina NovaSeq 6000	SRP260069	PRJNA621575	hot springs metagenome	Gp0397530
SRR11687968	130457354	39398120908	130457354	302	SRX8248646	GHOOB	RNA-Seq	RT-PCR	METATRANSCRIPTOMIC	PAIRED	ILLUMINA	Illumina NovaSeq 6000	SRP260079	PRJNA621576	hot springs metagenome	Gp0397531
SRR11692737	128111106	38689554012	128111106	302	SRX8252312	GNTOO	RNA-Seq	RT-PCR	METATRANSCRIPTOMIC	PAIRED	ILLUMINA	Illumina NovaSeq 6000	SRP260124	PRJNA621577	hot springs metagenome	Gp0397532
SRR11694843	174708410	52761939820	174708410	302	SRX8254418	GHOOG	RNA-Seq	RT-PCR	METATRANSCRIPTOMIC	PAIRED	ILLUMINA	Illumina NovaSeq 6000	SRP260130	PRJNA621578	hot springs metagenome	Gp0397533
SRR11694844	199930425	60378988350	199930425	302	SRX8254420	GHOOH	RNA-Seq	RT-PCR	METATRANSCRIPTOMIC	PAIRED	ILLUMINA	Illumina NovaSeq 6000	SRP260129	PRJNA621579	hot springs metagenome	Gp0397534
SRR11694845	5305911	1602385122	5305911	302	SRX8254419	GHOOH	RNA-Seq	RT-PCR	METATRANSCRIPTOMIC	PAIRED	ILLUMINA	Illumina NovaSeq 6000	SRP260129	PRJNA621579	hot springs metagenome	Gp0397534
SRR11694889	138191984	41733979168	138191984	302	SRX8254464	GHOON	RNA-Seq	RT-PCR	METATRANSCRIPTOMIC	PAIRED	ILLUMINA	Illumina NovaSeq 6000	SRP260133	PRJNA621580	hot springs metagenome	Gp0397535
SRR11695891	142883795	43150906090	142883795	302	SRX8255466	GHOOO	RNA-Seq	RT-PCR	METATRANSCRIPTOMIC	PAIRED	ILLUMINA	Illumina NovaSeq 6000	SRP260135	PRJNA621581	hot springs metagenome	Gp0397536
SRR12914254	79601981	24039798262	79601981	302	SRX9378936	GTZST	RNA-Seq	RT-PCR	METATRANSCRIPTOMIC	PAIRED	ILLUMINA	Illumina NovaSeq 6000	SRP288819	PRJNA653752	hot springs metagenome	Gp0452340
SRR12912511	60397374	18240006948	60397374	302	SRX9378924	GTZSU	RNA-Seq	RT-PCR	METATRANSCRIPTOMIC	PAIRED	ILLUMINA	Illumina NovaSeq 6000	SRP288812	PRJNA653753	hot springs metagenome	Gp0452341
SRR12914282	79925201	24137410702	79925201	302	SRX9378964	GTZSW	RNA-Seq	RT-PCR	METATRANSCRIPTOMIC	PAIRED	ILLUMINA	Illumina NovaSeq 6000	SRP288826	PRJNA653754	hot springs metagenome	Gp0452342
SRR12911178	47874352	14458054304	47874352	302	SRX9378917	GTZSX	RNA-Seq	RT-PCR	METATRANSCRIPTOMIC	PAIRED	ILLUMINA	Illumina NovaSeq 6000	SRP288804	PRJNA653755	hot springs metagenome	Gp0452343
SRR12913659	64242902	19401356404	64242902	302	SRX9378926	GTZSY	RNA-Seq	RT-PCR	METATRANSCRIPTOMIC	PAIRED	ILLUMINA	Illumina NovaSeq 6000	SRP288815	PRJNA653756	hot springs metagenome	Gp0452344
SRR12914248	86430242	26101933084	86430242	302	SRX9378930	GTZSZ	RNA-Seq	RT-PCR	METATRANSCRIPTOMIC	PAIRED	ILLUMINA	Illumina NovaSeq 6000	SRP288817	PRJNA653757	hot springs metagenome	Gp0452345
SRR12914259	90568192	27351593984	90568192	302	SRX9378941	GTZPS	RNA-Seq	RT-PCR	METATRANSCRIPTOMIC	PAIRED	ILLUMINA	Illumina NovaSeq 6000	SRP288820	PRJNA653758	hot springs metagenome	Gp0452346
SRR12914276	46196802	13951434204	46196802	302	SRX9378958	GTZPT	RNA-Seq	RT-PCR	METATRANSCRIPTOMIC	PAIRED	ILLUMINA	Illumina NovaSeq 6000	SRP288824	PRJNA653759	hot springs metagenome	Gp0452347
SRR12914283	93064739	28105551178	93064739	302	SRX9378965	GTZPU	RNA-Seq	RT-PCR	METATRANSCRIPTOMIC	PAIRED	ILLUMINA	Illumina NovaSeq 6000	SRP288827	PRJNA653760	hot springs metagenome	Gp0452348
SRR12914277	100817303	30446825506	100817303	302	SRX9378959	GTZPW	RNA-Seq	RT-PCR	METATRANSCRIPTOMIC	PAIRED	ILLUMINA	Illumina NovaSeq 6000	SRP288823	PRJNA653761	hot springs metagenome	Gp0452349
SRR12916374	101682910	30708238820	101682910	302	SRX9380940	GTZPX	RNA-Seq	RT-PCR	METATRANSCRIPTOMIC	PAIRED	ILLUMINA	Illumina NovaSeq 6000	SRP288853	PRJNA653762	hot springs metagenome	Gp0452350
SRR13291683	95023615	28697131730	95023615	302	SRX9720693	GTZPY	RNA-Seq	RT-PCR	METATRANSCRIPTOMIC	PAIRED	ILLUMINA	Illumina NovaSeq 6000	SRP299000	PRJNA677357	hot springs metagenome	Gp0452351
SRR12916653	76011897	22955592894	76011897	302	SRX9381209	GTZPZ	RNA-Seq	RT-PCR	METATRANSCRIPTOMIC	PAIRED	ILLUMINA	Illumina NovaSeq 6000	SRP288860	PRJNA653763	hot springs metagenome	Gp0452352
SRR12916671	80562023	24329730946	80562023	302	SRX9381227	GTZSA	RNA-Seq	RT-PCR	METATRANSCRIPTOMIC	PAIRED	ILLUMINA	Illumina NovaSeq 6000	SRP288870	PRJNA653764	hot springs metagenome	Gp0452353
SRR12916666	118248223	35710963346	118248223	302	SRX9381222	GTZSB	RNA-Seq	RT-PCR	METATRANSCRIPTOMIC	PAIRED	ILLUMINA	Illumina NovaSeq 6000	SRP288866	PRJNA653765	hot springs metagenome	Gp0452354
SRR12916656	75443752	22784013104	75443752	302	SRX9381212	GTZSC	RNA-Seq	RT-PCR	METATRANSCRIPTOMIC	PAIRED	ILLUMINA	Illumina NovaSeq 6000	SRP288863	PRJNA653766	hot springs metagenome	Gp0452355
SRR12916657	90473564	27323016328	90473564	302	SRX9381213	GTZSG	RNA-Seq	RT-PCR	METATRANSCRIPTOMIC	PAIRED	ILLUMINA	Illumina NovaSeq 6000	SRP288864	PRJNA653767	hot springs metagenome	Gp0452356
SRR12916655	67506536	20386973872	67506536	302	SRX9381211	GTZTA	RNA-Seq	RT-PCR	METATRANSCRIPTOMIC	PAIRED	ILLUMINA	Illumina NovaSeq 6000	SRP288862	PRJNA653768	hot springs metagenome	Gp0452357
SRR12916654	58053187	17532062474	58053187	302	SRX9381210	GTZTB	RNA-Seq	RT-PCR	METATRANSCRIPTOMIC	PAIRED	ILLUMINA	Illumina NovaSeq 6000	SRP288861	PRJNA653769	hot springs metagenome	Gp0452359
SRR12916668	64915144	19604373488	64915144	302	SRX9381224	GTZTC	RNA-Seq	RT-PCR	METATRANSCRIPTOMIC	PAIRED	ILLUMINA	Illumina NovaSeq 6000	SRP288868	PRJNA653770	hot springs metagenome	Gp0452360
SRR12916667	105392454	31828521108	105392454	302	SRX9381223	GTZSH	RNA-Seq	RT-PCR	METATRANSCRIPTOMIC	PAIRED	ILLUMINA	Illumina NovaSeq 6000	SRP288867	PRJNA653771	hot springs metagenome	Gp0452361
SRR13717004	37308015	11267020530	37308015	302	SRX10105585	GYSXB	RNA-Seq	other	METATRANSCRIPTOMIC	PAIRED	ILLUMINA	Illumina NovaSeq 6000	SRP306527	PRJNA697281	hot springs metagenome	Gp0502364
SRR13717128	54441496	16441331792	54441496	302	SRX10105709	GYSXA	RNA-Seq	other	METATRANSCRIPTOMIC	PAIRED	ILLUMINA	Illumina NovaSeq 6000	SRP306533	PRJNA697282	hot springs metagenome	Gp0502365
SRR13717121	39009560	11780887120	39009560	302	SRX10105702	GYSWZ	RNA-Seq	other	METATRANSCRIPTOMIC	PAIRED	ILLUMINA	Illumina NovaSeq 6000	SRP306531	PRJNA697283	hot springs metagenome	Gp0502366
SRR13717139	41649351	12578104002	41649351	302	SRX10105720	GYSWY	RNA-Seq	other	METATRANSCRIPTOMIC	PAIRED	ILLUMINA	Illumina NovaSeq 6000	SRP306535	PRJNA697284	hot springs metagenome	Gp0502369
SRR13717490	42070287	12705226674	42070287	302	SRX10106071	GYSWX	RNA-Seq	other	METATRANSCRIPTOMIC	PAIRED	ILLUMINA	Illumina NovaSeq 6000	SRP306538	PRJNA697285	hot springs metagenome	Gp0502371
SRR13717522	34182627	10323153354	34182627	302	SRX10106103	GYSWW	RNA-Seq	other	METATRANSCRIPTOMIC	PAIRED	ILLUMINA	Illumina NovaSeq 6000	SRP306545	PRJNA697286	hot springs metagenome	Gp0502372
SRR13717874	32044887	9677555874	32044887	302	SRX10106455	GYSWU	RNA-Seq	other	METATRANSCRIPTOMIC	PAIRED	ILLUMINA	Illumina NovaSeq 6000	SRP306556	PRJNA697287	hot springs metagenome	Gp0502377
SRR13717876	43756435	13214443370	43756435	302	SRX10106457	GYSWT	RNA-Seq	other	METATRANSCRIPTOMIC	PAIRED	ILLUMINA	Illumina NovaSeq 6000	SRP306557	PRJNA697288	hot springs metagenome	Gp0502381
SRR13718861	36392830	10990634660	36392830	302	SRX10107442	GYSWS	RNA-Seq	other	METATRANSCRIPTOMIC	PAIRED	ILLUMINA	Illumina NovaSeq 6000	SRP306574	PRJNA697289	hot springs metagenome	Gp0502383
SRR6458250	987590	370178989	987590	374	SRX3548833	1_S1_L001	RNA-Seq	cDNA	METATRANSCRIPTOMIC	PAIRED	ILLUMINA	Illumina HiSeq 2000	SRP128697	PRJNA429133	hot springs metagenome	1_wet sediment _83.6 ?C
SRR6458251	3048146	1074539198	3048146	352	SRX3548832	2_S2_L002	RNA-Seq	cDNA	METATRANSCRIPTOMIC	PAIRED	ILLUMINA	Illumina HiSeq 2000	SRP128697	PRJNA429133	hot springs metagenome	2_Microbial mat_83.6 ?C
SRR6458249	2257579	777039791	2257579	344	SRX3548834	3_S3_L003	RNA-Seq	cDNA	METATRANSCRIPTOMIC	PAIRED	ILLUMINA	Illumina HiSeq 2000	SRP128697	PRJNA429133	hot springs metagenome	3_Water_83.6 ?C
SRR4436415	55694219	16137095509	55694219	289	SRX2255527	MHS_ACF_RNA	RNA-Seq	RANDOM	METATRANSCRIPTOMIC	PAIRED	ILLUMINA	Illumina HiSeq 2500	SRP091790	PRJNA331180	hot springs metagenome	Apron and Channel Facies of Mammoth Hot Springs, Yellowstone National Park
SRR10095372	84589	12690979	84589	150	SRX6827561	EPS_DHP_168_02	WGS	Reduced Representation	METATRANSCRIPTOMIC	PAIRED	ILLUMINA	NextSeq 550	SRP221252	PRJNA564648	hot springs metagenome	EPS_DHP_168_02
SRR10095371	2096176	312552968	2096176	149	SRX6827562	EPS_DHP_168_03	WGS	Reduced Representation	METATRANSCRIPTOMIC	PAIRED	ILLUMINA	NextSeq 550	SRP221252	PRJNA564648	hot springs metagenome	EPS_DHP_168_03
SRR10095370	1927326	286138019	1927326	148	SRX6827563	EPS_DHP_48_01	WGS	Reduced Representation	METATRANSCRIPTOMIC	PAIRED	ILLUMINA	NextSeq 550	SRP221252	PRJNA564648	hot springs metagenome	EPS_DHP_48_01
SRR10095369	509743	72424465	509743	142	SRX6827564	EPS_DHP_48_02	WGS	Reduced Representation	METATRANSCRIPTOMIC	PAIRED	ILLUMINA	NextSeq 550	SRP221252	PRJNA564648	hot springs metagenome	EPS_DHP_48_02
SRR10095368	22385773	3369318426	22385773	150	SRX6827565	EPS_DHP_48_03	WGS	Reduced Representation	METATRANSCRIPTOMIC	PAIRED	ILLUMINA	NextSeq 550	SRP221252	PRJNA564648	hot springs metagenome	EPS_DHP_48_03
SRR10095367	68109812	10257900565	68109812	150	SRX6827566	EPS_DHP_96_01	WGS	Reduced Representation	METATRANSCRIPTOMIC	PAIRED	ILLUMINA	NextSeq 550	SRP221252	PRJNA564648	hot springs metagenome	EPS_DHP_96_01
SRR10095366	6750327	1010634117	6750327	149	SRX6827567	EPS_DHP_96_02	WGS	Reduced Representation	METATRANSCRIPTOMIC	PAIRED	ILLUMINA	NextSeq 550	SRP221252	PRJNA564648	hot springs metagenome	EPS_DHP_96_02
SRR10095365	15377967	2308100498	15377967	150	SRX6827568	EPS_DHP_96_03	WGS	Reduced Representation	METATRANSCRIPTOMIC	PAIRED	ILLUMINA	NextSeq 550	SRP221252	PRJNA564648	hot springs metagenome	EPS_DHP_96_03
SRR10095364	19239462	2893703903	19239462	150	SRX6827569	EPS_EKL_96_01	WGS	Reduced Representation	METATRANSCRIPTOMIC	PAIRED	ILLUMINA	NextSeq 550	SRP221252	PRJNA564648	hot springs metagenome	EPS_EKL_96_01
SRR10095363	35584016	5357008117	35584016	150	SRX6827570	EPS_EKL_96_02	WGS	Reduced Representation	METATRANSCRIPTOMIC	PAIRED	ILLUMINA	NextSeq 550	SRP221252	PRJNA564648	hot springs metagenome	EPS_EKL_96_02
SRR10095361	50359478	7588174559	50359478	150	SRX6827572	EPS_EKL_96_03	WGS	Reduced Representation	METATRANSCRIPTOMIC	PAIRED	ILLUMINA	NextSeq 550	SRP221252	PRJNA564648	hot springs metagenome	EPS_EKL_96_03
SRR10095360	4563477	686506036	4563477	150	SRX6827573	EPS_EMWL_168_01	WGS	Reduced Representation	METATRANSCRIPTOMIC	PAIRED	ILLUMINA	NextSeq 550	SRP221252	PRJNA564648	hot springs metagenome	EPS_EMWL_168_01
SRR5272733	150777480	45233244000	150777480	300	SRX2576749	WUCG	RNA-Seq	RT-PCR	METATRANSCRIPTOMIC	PAIRED	ILLUMINA	Illumina HiSeq 2000	SRP100338	PRJNA365740	hot springs metagenome	Gp0093339
SRR5273020	138894890	41668467000	138894890	300	SRX2577036	WUCH	RNA-Seq	RT-PCR	METATRANSCRIPTOMIC	PAIRED	ILLUMINA	Illumina HiSeq 2000	SRP100345	PRJNA365741	hot springs metagenome	Gp0093340
SRR5208576	38376410	11589675820	38376410	302	SRX2522145	ATZPT	RNA-Seq	RT-PCR	METATRANSCRIPTOMIC	PAIRED	ILLUMINA	Illumina HiSeq 2500	SRP098026	PRJNA365445	hot springs metagenome	Gp0123749
SRR5208577	37859260	11433496520	37859260	302	SRX2522146	ATZPU	RNA-Seq	RT-PCR	METATRANSCRIPTOMIC	PAIRED	ILLUMINA	Illumina HiSeq 2500	SRP098027	PRJNA365446	hot springs metagenome	Gp0123750
SRR5208579	29446284	8892777768	29446284	302	SRX2522148	ATZPW	RNA-Seq	RT-PCR	METATRANSCRIPTOMIC	PAIRED	ILLUMINA	Illumina HiSeq 2500	SRP098029	PRJNA365447	hot springs metagenome	Gp0123751
SRR5208581	37087649	11200469998	37087649	302	SRX2522150	ATZPX	RNA-Seq	RT-PCR	METATRANSCRIPTOMIC	PAIRED	ILLUMINA	Illumina HiSeq 2500	SRP098031	PRJNA365448	hot springs metagenome	Gp0123752
SRR6053267	43133385	13026282270	43133385	302	SRX3200210	AUHOP	RNA-Seq	other	METATRANSCRIPTOMIC	PAIRED	ILLUMINA	Illumina HiSeq 2500	SRP118232	PRJNA405959	hot springs metagenome	Gp0123753
SRR5208582	33973857	10260104814	33973857	302	SRX2522151	AUHOS	RNA-Seq	other	METATRANSCRIPTOMIC	PAIRED	ILLUMINA	Illumina HiSeq 2500	SRP098032	PRJNA365449	hot springs metagenome	Gp0123754
SRR7007937	130065940	39279913880	130065940	302	SRX3940510	BZHBW	RNA-Seq	RT-PCR	METATRANSCRIPTOMIC	PAIRED	ILLUMINA	Illumina HiSeq 2500	SRP140457	PRJNA443572	hot springs metagenome	Gp0213322
SRR7007936	111137948	33563660296	111137948	302	SRX3940509	BZHBX	RNA-Seq	RT-PCR	METATRANSCRIPTOMIC	PAIRED	ILLUMINA	Illumina HiSeq 2500	SRP140456	PRJNA443573	hot springs metagenome	Gp0213323
SRR1503359	17501596	4538536766	17501596	259	SRX643298		OTHER	RANDOM PCR	METATRANSCRIPTOMIC	PAIRED	ILLUMINA	Illumina MiSeq	SRP043976	PRJNA253972	hot springs metagenome	H1
SRR2134654	997493	594521852	997493	596	SRX1124606	GAGATGTG	RNA-Seq	PCR	TRANSCRIPTOMIC	PAIRED	ILLUMINA	Illumina MiSeq	SRP061805	PRJNA289092	hot springs metagenome	Pooled hot springs samples
SRR30197391	37446667	11234000100	37446667	300	SRX25660529	17	RNA-Seq	PCR	METATRANSCRIPTOMIC	PAIRED	ILLUMINA	Illumina NovaSeq 6000	SRP525546	PRJNA1144787	hot springs metagenome	dtz
SRR30197392	33873116	10161934800	33873116	300	SRX25660528	16	RNA-Seq	PCR	METATRANSCRIPTOMIC	PAIRED	ILLUMINA	Illumina NovaSeq 6000	SRP525546	PRJNA1144787	hot springs metagenome	gyz
SRR30197382	35059343	10517802900	35059343	300	SRX25660538	10	RNA-Seq	PCR	METATRANSCRIPTOMIC	PAIRED	ILLUMINA	Illumina NovaSeq 6000	SRP525546	PRJNA1144787	hot springs metagenome	h1z
SRR30197393	35688396	10706518800	35688396	300	SRX25660527	15	RNA-Seq	PCR	METATRANSCRIPTOMIC	PAIRED	ILLUMINA	Illumina NovaSeq 6000	SRP525546	PRJNA1144787	hot springs metagenome	jxhz
SRR30197390	42618561	12785568300	42618561	300	SRX25660530	18	RNA-Seq	PCR	METATRANSCRIPTOMIC	PAIRED	ILLUMINA	Illumina NovaSeq 6000	SRP525546	PRJNA1144787	hot springs metagenome	jxlz
SRR30197389	42194820	12658446000	42194820	300	SRX25660531	19	RNA-Seq	PCR	METATRANSCRIPTOMIC	PAIRED	ILLUMINA	Illumina NovaSeq 6000	SRP525546	PRJNA1144787	hot springs metagenome	jzlz
SRR30197381	34181026	10254307800	34181026	300	SRX25660539	11	RNA-Seq	PCR	METATRANSCRIPTOMIC	PAIRED	ILLUMINA	Illumina NovaSeq 6000	SRP525546	PRJNA1144787	hot springs metagenome	jzz
SRR30197394	35752225	10725667500	35752225	300	SRX25660526	14	RNA-Seq	PCR	METATRANSCRIPTOMIC	PAIRED	ILLUMINA	Illumina NovaSeq 6000	SRP525546	PRJNA1144787	hot springs metagenome	zyz
